# Generating high quality reference genomes from field collected specimens by optimizing preservation

**DOI:** 10.1101/2023.03.10.532097

**Authors:** Jeremiah J Minich, Malia L Moore, Nicholas A Allsing, Emily R Murray, Loi Tran, Todd P Michael

## Abstract

Sample preservation challenges efforts to generate high-quality reference genomes or pangenomes for all 2 million+ plant and animal species. Here we show 95% ethanol protects against degradation for fish blood (22°C, ≤6 weeks) and plant tissue (4°C, ≤3 weeks). Using Nanopore, we assemble high quality reference genomes from three fish and two plant species (contig N50: 6.5-13.8Mb; BUSCO completeness: 94.4-99.2%; QV: 43.8 for *M. esculenta*).
