## Supplementary material for "Generating high quality reference genomes from field collected specimens by optimizing preservation": Supp Table 1: Supp_table_1.txt

Supplemental Table 1. Species used in the study
host_species	host_common_name	host_order	host_family	host_family_common	fish_number	collection_date	location	latitute	longitude	collection_time	time_before_EDTA_min	aliquot_time	time_in_EDTA_on_ince_min	whole_blood_volume_ml	fish_TL_cm	fish_FL_cm	fish_mass_g	collection_notes
Kyphosus azureus	zebraperch	Perciformes	Kyphosidae	sea chubs	fish_3	9/7/22	MB quivira jetty south	32.758109	-117.244865	12:00 PM	5	2:50 PM	2 hr 45 min	2	32	28	519.7
Girella nigricans	opal eye	Perciformes	Kyphosidae	sea chubs	fish_4	9/7/22	MB quivira jetty south	32.758786	-117.243258	1:30 PM	15	2:50 PM	1 hr 5 min	0.5	18.5	17.8	128.3
Embiotoca jacksoni	black surfperch*	Ovalentaria	Embiotocidae	surfperches	fish_5	9/9/22	MB jetty North	32.760441	-117.245434	12:00 PM	15	3:30 PM	3 hr 15 min		20.3	20.1	214.5
Chromis punctipinnis	blacksmith	Ovalentaria	Pomacentridae	damselfishes	fish_6	9/9/22	MB jetty North	32.761378	-117.244953	2:00 PM	5	3:30 PM	1 hr 25 min		18.5	16.6	82.6
Medialuna californiensis	halfmoon	Perciformes	Kyphosidae	sea chubs	fish_8	9/12/22	LJ childrens pool	32.848177	-117.278399	11:00 AM	10	3:20 PM	4 hr 10 min	0.5	22	20	176.9
Halichoeres semicinctus	rock wrasse	Eupercaria	Labridae	wrasses and parrotfish	fish_9	9/12/22	LJ childrens pool	32.848398	-117.27839	12:00 PM	10	3:20 PM	3 hr 10 min	0.075	21.5	21.5	130.6	didn't have a lot of blood, needed to add 200 ul of PBS to dilute the blood before aliquotign
Haemulon californiensis	salema	Eupercaria	Haemulidae	grunts	fish_10	9/12/22	LJ childrens pool	32.847925	-117.277889	1:00 PM	10	3:20 PM	2 hr 10 min	0.5	20.1	18.4	91.1
Scomber japonicus	Pacific Chub mackerel	Scombriformes	Scombridae	mackerel	fish_1	9/12/22	SIO pier tank	32.867128	-117.257256	2:30 PM	0.5	3:30 PM	60 min	3	25	23	139
Seriphus politus	queenfish	Eupercaria	Sciaenidae	croakers	fish_2	9/12/22	SIO pier tank	32.867128	-117.257256	2:45 PM	0.5	3:30 PM	45 min	0.25	17.4	17.2	38.8
Trachurus symmetricus	jack mackerel	Carangiformes	Carangidae	jacks	fish_7	9/12/22	SIO pier tank	32.867128	-117.257256	3:15 PM	0.5	3:30 PM	15 min	0.2	12.5	11.5	14.1
Sorghum bicolor	sorghum	Monocots: Poales	Poaceae	grasses		9/12/22	Salk Greenhouses	33.0556	-117.2836	Not applicable	Not applicable	Not applicable	Not applicable	Not applicable	Not applicable	Not applicable	Not applicable
Manihot esculenta	cassava	Eudicots: Malpighiales	Euphorbiaceae	spurges		9/12/22	Botanical gardens	33.0533	-117.2815	Not applicable	Not applicable	Not applicable	Not applicable	Not applicable	Not applicable	Not applicable	Not applicable
Zostera marina	common eelgrass	Monocots: Alismatales	Zosteraceae	seagrasses		9/12/22	Mission Bay, Mariner's Cove	32.7612	-117.2469	Not applicable	Not applicable	Not applicable	Not applicable	Not applicable	Not applicable	Not applicable	Not applicable
Phyllospadix torreyi	Torreys surfgrass	Monocots: Alismatales	Zosteraceae	seagrasses		9/12/22	Windansea Beach	32.8316	-117.2823	Not applicable	Not applicable	Not applicable	Not applicable	Not applicable	Not applicable	Not applicable	Not applicable
