## Supplementary material for "Generating high quality reference genomes from field collected specimens by optimizing preservation": Supp Table 3: Supp_table_3.txt

Supplemental table 3. Comparison of DNA QC metrics on predicting sequencing metrics (shallow sequencing read N50) for fish and plant samples
sample_type	DNA_treatment		q_total_ug	nd_cv	q_cv	femto_mean_bp	femto_1_10k	femto_10k_25k	femto_25k_50k	femto_50k_100k	femto_100k_1M	femto_50k_1M
fish	none	P value	0.9496	0.1192	0.34	0.125	0.3717	0.889	0.8444	0.8922	0.0934	0.2483
n=90		P value summary	ns	ns	ns	ns	ns	ns	ns	ns	ns	ns
		Spearman r	-0.006758	0.1654	0.1017	-0.1629	0.09528	0.01492	0.02098	0.01449	-0.1779	-0.1229
plant	none	P value	0.0402	0.2091	0.231	<0.0001	<0.0001	0.0002	0.0205	<0.0001	0.0005	<0.0001
n=29		P value summary	*	ns	ns	****	****	***	*	****	***	****
		Spearman r	0.3833	0.2404	0.2296	0.7433	-0.8276	-0.6305	0.4282	0.6713	0.608	0.7069
